# PolarMorphism enables discovery of shared genetic variants across multiple traits from GWAS summary statistics

**DOI:** 10.1101/2022.01.14.476302

**Authors:** Joanna von Berg, Michelle ten Dam, Sander W. van der Laan, Jeroen de Ridder

## Abstract

Pleiotropic SNPs are associated with multiple traits. Such SNPs can help pinpoint biological processes with an effect on multiple traits or point to a shared etiology between traits. We present PolarMorphism, a new method for the identification of pleiotropic SNPs from GWAS summary statistics. PolarMorphism can be readily applied to more than two traits or whole trait domains. PolarMorphism makes use of the fact that trait-specific SNP effect sizes can be seen as Cartesian coordinates and can thus be converted to polar coordinates r (distance from the origin) and theta (angle with the Cartesian x-axis). r describes the overall effect of a SNP, while theta describes the extent to which a SNP is shared. r and theta are used to determine the significance of SNP sharedness, resulting in a p-value per SNP that can be used for further analysis. We apply PolarMorphism to a large collection of publicly available GWAS summary statistics enabling the construction of a pleiotropy network that shows the extent to which traits share SNPs. This network shows how PolarMorphism can be used to gain insight into relationships between traits and trait domains. Furthermore, pathway analysis of the newly discovered pleiotropic SNPs demonstrates that analysis of more than two traits simultaneously yields more biologically relevant results than the combined results of pairwise analysis of the same traits. Finally, we show that PolarMorphism is more efficient and more powerful than previously published methods.
