## Supplemental_Information for "PolarMorphism enables discovery of shared genetic variants across multiple traits from GWAS summary statistics": Table_S4.xlsx

### Sheet: Sheet1
snp_id	chr	locus_start	locus_end	gwas_pvalue	nearest_gene	genes_in_locus
rs11590932	1	162000000	162000000	0.0114	ENSG00000162746	ENSG00000162746
rs12038699	1	93500000	94000000	0.00899	ENSG00000143033	ENSG00000117500;ENSG00000117505;ENSG00000223745;ENSG00000122483;ENSG00000137942;ENSG00000143033
rs12137896	1	26700000	26700000	0.0024	ENSG00000176083
rs12410656	1	27400000	27400000	0.00301	ENSG00000158246
rs13375691	1	62900000	63200000	1.06e-06	ENSG00000132855	ENSG00000235545;ENSG00000116641;ENSG00000132855
rs2494195	1	220000000	220000000	0.00813	ENSG00000228536
rs333947	1	110000000	110000000	0.0044	ENSG00000184371	ENSG00000184371
rs484959	1	110000000	110000000	0.0257	ENSG00000198758
rs4971079	1	155000000	155000000	0.0106	ENSG00000163462	ENSG00000179085;ENSG00000185499;ENSG00000169231;ENSG00000169242;ENSG00000163462;ENSG00000169241;ENSG00000231064;ENSG00000163463;ENSG00000143590;ENSG00000236263
rs585362	1	110000000	110000000	2.96e-10	ENSG00000143126	ENSG00000143126
rs7551981	1	55700000	55700000	0.000136	ENSG00000244861
rs2807834;rs903319	1	221000000	221000000	8.92e-06	ENSG00000186205;ENSG00000238078	ENSG00000186205;ENSG00000238078;ENSG00000136630
rs12748152;rs7527776	1	27000000	27300000	8.82e-05	ENSG00000204160;ENSG00000204160	ENSG00000175707;ENSG00000142751;ENSG00000253368;ENSG00000060642;ENSG00000175793;ENSG00000131910;ENSG00000117713;ENSG00000204160
rs10195252	2	166000000	166000000	0.000101	ENSG00000115290	ENSG00000082438
rs11688816	2	62900000	63300000	0.0115	ENSG00000115504	ENSG00000115507;ENSG00000115504
rs12478327	2	20400000	20400000	0.00242	ENSG00000115884
rs13003661	2	20800000	20800000	0.00479	ENSG00000118960	ENSG00000118960
rs4850047	2	3630000	3640000	0.0023	ENSG00000118004
rs653347	2	20900000	21000000	0.00483	ENSG00000118961	ENSG00000118961
rs7581601	2	203000000	204000000	0.00778	ENSG00000138439	ENSG00000138439;ENSG00000204217
rs12471982;rs550619;rs10198175;rs13414987;rs6728178;rs7571978;rs949790	2	21100000	21800000	0	ENSG00000084674;ENSG00000084674;ENSG00000236436;ENSG00000236436;ENSG00000084674;ENSG00000236436;ENSG00000231204	ENSG00000084674;ENSG00000236436
rs1010553	3	52300000	52800000	0.000596	ENSG00000010327	ENSG00000114841;ENSG00000243224;ENSG00000162267;ENSG00000114854;ENSG00000164088;ENSG00000010322;ENSG00000010327;ENSG00000016864;ENSG00000242797;ENSG00000168268;ENSG00000163938;ENSG00000010318;ENSG00000055957;ENSG00000055955;ENSG00000114902;ENSG00000114904;ENSG00000010319;ENSG00000163939;ENSG00000163930;ENSG00000168273;ENSG00000168237;ENSG00000164091
rs11709504	3	12600000	12700000	0.00484	ENSG00000132155	ENSG00000132155;ENSG00000075975
rs13315871	3	58200000	58500000	0.00302	ENSG00000168291	ENSG00000168297;ENSG00000163686;ENSG00000168291
rs17819328	3	12500000	12500000	0.000151	ENSG00000154743
rs382534	3	155000000	156000000	0.019	ENSG00000174928	ENSG00000174928;ENSG00000114805;ENSG00000163655;ENSG00000169359
rs6789152	3	136000000	137000000	0.00618	ENSG00000118007	ENSG00000158092;ENSG00000174579;ENSG00000114054;ENSG00000168917;ENSG00000118007;ENSG00000073711;ENSG00000239213
rs10028788	4	88300000	88400000	0.00701	ENSG00000152583	ENSG00000152583;ENSG00000198189;ENSG00000170502
rs13107325	4	103000000	103000000	0.000116	ENSG00000138821	ENSG00000153064;ENSG00000138821
rs1408	4	88000000	88100000	0.000146	ENSG00000145332	ENSG00000172493;ENSG00000145332
rs2934379	4	121000000	121000000	0.0311	ENSG00000164109	ENSG00000164109
rs306393	4	132000000	132000000	0.00948	ENSG00000251676
rs6831256	4	3470000	3490000	0.000447	ENSG00000175920	ENSG00000175920
rs1045241	5	119000000	119000000	0.0075	ENSG00000133835	ENSG00000145779
rs455660	5	55800000	55800000	0.0193	ENSG00000164512
rs6882076	5	156000000	156000000	2.07e-08	ENSG00000145850	ENSG00000145850;ENSG00000113249
rs3843467;rs3852144	5	55900000	56200000	0.000687	ENSG00000095015;ENSG00000095015
rs2749029	6	52600000	52700000	0.00346	ENSG00000243955	ENSG00000243955
rs5014650	6	161000000	161000000	0.0148	ENSG00000198670	ENSG00000122194;ENSG00000198670
rs628751	6	140000000	140000000	0.00179	ENSG00000164442
rs6568921	6	116000000	117000000	0.00452	ENSG00000111816	ENSG00000178425;ENSG00000111816;ENSG00000123500
rs7756550	6	161000000	161000000	0.0127	ENSG00000085511
rs9321069	6	127000000	127000000	0.0319	ENSG00000146374
rs9346818	6	161000000	161000000	0.00121	ENSG00000213071	ENSG00000213071
rs9494145	6	135000000	135000000	0.00725	ENSG00000112339	ENSG00000112339
rs11753995;rs9457843	6	161000000	161000000	0.00239	ENSG00000175003;ENSG00000175003	ENSG00000175003
rs4728614	7	75600000	75900000	0.003	ENSG00000177679	ENSG00000127952;ENSG00000227038;ENSG00000189077;ENSG00000127948;ENSG00000146701;ENSG00000177679
rs7836397	8	122000000	122000000	0.0227	ENSG00000172164
rs12550437;rs17729883;rs983309	8	9110000	9360000	0	ENSG00000253887;ENSG00000253887;ENSG00000253887	ENSG00000254235
rs1809167;rs2980885;rs4871624	8	126000000	127000000	5.13e-06	ENSG00000173334;ENSG00000173334;ENSG00000173334
rs585002	9	15300000	15300000	1.78e-06	ENSG00000155158	ENSG00000155158
rs630014	9	136000000	136000000	5.44e-05	ENSG00000175164	ENSG00000175164
rs7033354	9	16800000	16900000	0.00243	ENSG00000173068	ENSG00000173068
rs1883025;rs2066716;rs2472508;rs2482424;rs2515629;rs2777802;rs4149281;rs4149311	9	108000000	108000000	0	ENSG00000226334;ENSG00000165028;ENSG00000226334;ENSG00000226334;ENSG00000165028;ENSG00000165028;ENSG00000226334;ENSG00000165028	ENSG00000165029
rs10904908	10	17300000	17300000	0.0036	ENSG00000026025	ENSG00000026025
rs12412743	10	114000000	114000000	8.01e-06	ENSG00000119913	ENSG00000119913
rs17134533	10	5120000	5360000	0.00318	ENSG00000198610	ENSG00000196139;ENSG00000198610
rs2068888	10	94800000	94800000	0.0022	ENSG00000095596
rs2250802	10	114000000	114000000	8.55e-08	ENSG00000119927	ENSG00000119927
rs1109748	11	61700000	61700000	0.00339	ENSG00000167995	ENSG00000167995
rs3741378	11	65400000	65600000	0.00274	ENSG00000213445	ENSG00000255120;ENSG00000173327;ENSG00000213445;ENSG00000254470;ENSG00000173338;ENSG00000197136;ENSG00000173039;ENSG00000172977;ENSG00000173442;ENSG00000172818;ENSG00000172922;ENSG00000172757
rs499974	11	75400000	75500000	0.00175	ENSG00000062282	ENSG00000247867;ENSG00000255507;ENSG00000198382;ENSG00000062282
rs661171	11	110000000	110000000	0.00155	ENSG00000149289	ENSG00000149289
rs7947951	11	13400000	13400000	0.0176	ENSG00000133794	ENSG00000133794
rs11216162;rs1263167;rs4938353	11	117000000	117000000	2.3e-10	ENSG00000118137;ENSG00000236267;ENSG00000149577	ENSG00000149577;ENSG00000168092;ENSG00000149591;ENSG00000118137;ENSG00000160613;ENSG00000160584;ENSG00000236267;ENSG00000110244;ENSG00000110245
rs1144036;rs12272004;rs486394	11	117000000	117000000	0	ENSG00000137656;ENSG00000137656;ENSG00000137656	ENSG00000137656;ENSG00000110243;ENSG00000226645;ENSG00000109917
rs174535;rs17762402;rs7482316;rs7935946;rs7942717	11	61500000	61700000	0	ENSG00000168496;ENSG00000168496;ENSG00000149485;ENSG00000134824;ENSG00000149485	ENSG00000124920;ENSG00000168496;ENSG00000134824;ENSG00000221968;ENSG00000149485
rs10773003	12	123000000	124000000	0.000128	ENSG00000130921	ENSG00000139697;ENSG00000090975;ENSG00000051825;ENSG00000150967;ENSG00000183955;ENSG00000130921
rs11045256	12	20600000	20700000	0.00923	ENSG00000172572	ENSG00000172572
rs11057353	12	124000000	124000000	0.0312	ENSG00000197653	ENSG00000197653
rs12423664	12	133000000	133000000	0.0157	ENSG00000112787	ENSG00000112787
rs1265566	12	112000000	112000000	0.00901	ENSG00000198324	ENSG00000111249;ENSG00000198324
rs838878	12	125000000	125000000	4.9e-06	ENSG00000073060	ENSG00000073060
rs10492397	13	32900000	33000000	0.00311	ENSG00000139597	ENSG00000139597;ENSG00000139618
rs17179984	14	65200000	65200000	0.0183	ENSG00000126822	ENSG00000126822
rs1126310	15	63300000	63500000	0.0395	ENSG00000103642	ENSG00000103642;ENSG00000166128;ENSG00000140416;ENSG00000185088
rs1531817	15	102000000	102000000	0.00948	ENSG00000131871	ENSG00000140479
rs16941134	15	59500000	59500000	0.00591	ENSG00000171989	ENSG00000157483
rs971313	15	55000000	55100000	0.00171	ENSG00000137876
rs12324517;rs12910051;rs17240566;rs1869138;rs2077737;rs2899624;rs473422;rs7165077;rs936960	15	58200000	58900000	7.68e-11	ENSG00000259293;ENSG00000166035;ENSG00000103569;ENSG00000128918;ENSG00000103569;ENSG00000166035;ENSG00000166035;ENSG00000166035;ENSG00000128918	ENSG00000166035;ENSG00000103569
rs11644679	16	56400000	56600000	0.00229	ENSG00000087263	ENSG00000087263;ENSG00000125124;ENSG00000159461;ENSG00000087258;ENSG00000167005
rs3198697	16	15100000	15300000	0.00476	ENSG00000157045	ENSG00000157045;ENSG00000179889;ENSG00000085721
rs12934552;rs289744;rs9989419	16	57000000	57100000	0	ENSG00000140853;ENSG00000140853;ENSG00000087237	ENSG00000140853;ENSG00000087237
rs13306677;rs2241770	16	56700000	57000000	1e-09	ENSG00000070915;ENSG00000070915	ENSG00000070915;ENSG00000102900;ENSG00000051108
rs17664900;rs217181;rs7193549	16	71400000	72100000	1.07e-07	ENSG00000102967;ENSG00000140829;ENSG00000140832	ENSG00000247324;ENSG00000157429;ENSG00000167377;ENSG00000140829;ENSG00000140835;ENSG00000140830;ENSG00000040199;ENSG00000140832;ENSG00000182149;ENSG00000257017;ENSG00000198650;ENSG00000102984;ENSG00000224470;ENSG00000102967;ENSG00000166747
rs12452315	17	45400000	45800000	0.000346	ENSG00000178852	ENSG00000108424;ENSG00000178852;ENSG00000198933;ENSG00000141279
rs12602912	17	65800000	66100000	0.00622	ENSG00000171634	ENSG00000171634;ENSG00000186665
rs1838105	17	45000000	45200000	0.00313	ENSG00000108433	ENSG00000179673;ENSG00000108433
rs4082919	17	76400000	76400000	0.000585	ENSG00000087157	ENSG00000087157
rs8085349	18	57700000	57900000	0.0054	ENSG00000141682
rs8088428	18	47200000	47300000	0.00157	ENSG00000167315
rs3786247;rs6507933;rs7229377	18	47100000	47200000	2.64e-07	ENSG00000101670;ENSG00000101670;ENSG00000101670	ENSG00000101670
rs103294	19	54800000	54800000	2.07e-06	ENSG00000170866	ENSG00000170866;ENSG00000131042
rs10422616	19	45200000	45200000	0.0339	ENSG00000186567
rs10460181	19	45100000	45200000	0.000907	ENSG00000073008	ENSG00000073008
rs2278236	19	8430000	8470000	0.00176	ENSG00000167772	ENSG00000167772;ENSG00000185236
rs2927477	19	45300000	45300000	0.000578	ENSG00000187244	ENSG00000187244;ENSG00000142273
rs3760629	19	45400000	45500000	1.18e-06	ENSG00000104853	ENSG00000104853;ENSG00000224916;ENSG00000104856
rs4803750	19	45200000	45300000	2.01e-12	ENSG00000069399	ENSG00000069399
rs4808993	19	19900000	20000000	0.0131	ENSG00000081665	ENSG00000228642;ENSG00000081665
rs6509196	19	45600000	45700000	0.0136	ENSG00000104866	ENSG00000142252;ENSG00000007255;ENSG00000189114;ENSG00000104866;ENSG00000179846
rs676388	19	49200000	49300000	0.00855	ENSG00000176909	ENSG00000174951;ENSG00000142233;ENSG00000232871;ENSG00000182264;ENSG00000105538;ENSG00000176920;ENSG00000176909
rs7253390	19	46200000	46200000	0.0222	ENSG00000125743	ENSG00000125743;ENSG00000010310;ENSG00000011478
rs8099878	19	46000000	46000000	0.0127	ENSG00000125753	ENSG00000125741;ENSG00000125753
rs2075650;rs445925;rs4803760	19	45300000	45400000	0	ENSG00000130204;ENSG00000130208;ENSG00000130202	ENSG00000130204;ENSG00000130208;ENSG00000130202;ENSG00000130203
rs2425019	20	33800000	33900000	0.0126	ENSG00000125966	ENSG00000126005;ENSG00000088298;ENSG00000235214;ENSG00000125998;ENSG00000125966
rs6016381	20	39100000	39200000	1.76e-05	ENSG00000204103
rs435306;rs6065906	20	44500000	44600000	7.2e-11	ENSG00000100979;ENSG00000100982	ENSG00000198026;ENSG00000100979;ENSG00000100982
