## Supplemental_Information for "PolarMorphism enables discovery of shared genetic variants across multiple traits from GWAS summary statistics": Table_S5.xlsx

### Sheet: Sheet1
Original gene set ID	Original gene set description.alltrait	Nominal P value.alltrait	False discovery rate.alltrait	Nominal P value.pairwise	False discovery rate.pairwise	source	Reconstituted gene set Z score gene 1	Reconstituted gene set Z score gene 2	Reconstituted gene set Z score gene 3	Reconstituted gene set Z score gene 4	Reconstituted gene set Z score gene 5	Reconstituted gene set Z score gene 6	Reconstituted gene set Z score gene 7	Reconstituted gene set Z score gene 8	Reconstituted gene set Z score gene 9	Reconstituted gene set Z score gene 10
GO:0008610	lipid biosynthetic process	2.82e-05	<0.01	1.13e-07	<0.01	gene_ontology	FADS2 (6.5)	FADS1 (6.1)	SCARB1 (4.4)	LIPG (3.8)	POR (3.7)	TMEM120A (3.3)	GPAM (3.1)	NKPD1 (3.0)	SLC50A1 (2.8)	HSD17B11 (2.8)
GO:0044283	small molecule biosynthetic process	0.000129	<0.01	1.19e-07	<0.01	gene_ontology	GLYCTK (3.9)	TAT (3.6)	FADS2 (3.3)	AKR1C4 (3.3)	LPAL2 (3.1)	LPA (3.0)	ENSG00000236267 (3.0)	FADS1 (2.8)	SLC22A1 (2.8)	APOC4 (2.7)
GO:0046394	carboxylic acid biosynthetic process	0.01	<0.20	2.26e-07	<0.01	gene_ontology	GLYCTK (4.0)	ENSG00000236267 (3.9)	TAT (3.7)	LPAL2 (3.5)	FADS2 (3.4)	AKR1C4 (3.4)	ACAA2 (3.1)	APOC4 (3.0)	FADS1 (3.0)	ANGPTL3 (2.9)
GO:0016053	organic acid biosynthetic process	0.01	<0.20	2.26e-07	<0.01	gene_ontology	GLYCTK (4.0)	ENSG00000236267 (3.9)	TAT (3.7)	LPAL2 (3.5)	FADS2 (3.4)	AKR1C4 (3.4)	ACAA2 (3.1)	APOC4 (3.0)	FADS1 (3.0)	ANGPTL3 (2.9)
REACTOME_METABOLISM_OF_LIPIDS_AND_LIPOPROTEINS	REACTOME_METABOLISM_OF_LIPIDS_AND_LIPOPROTEINS	1.62e-10	<0.01	3.86e-07	<0.01	REACTOME	FADS2 (7.9)	FADS1 (7.8)	POR (6.7)	SCARB1 (6.1)	GPAM (5.6)	DGAT2 (5.3)	GSTA1 (5.0)	APOC1 (4.7)	ITIH1 (4.4)	APOC3 (4.4)
GO:0006633	fatty acid biosynthetic process	0.02	<0.20	1.18e-06	<0.01	gene_ontology	FADS2 (4.8)	FADS1 (4.6)	NKPD1 (3.9)	ENSG00000236267 (3.8)	KCNK7 (3.7)	AKR1C3 (2.8)	HSD17B11 (2.6)	LPAL2 (2.4)	TRAPPC6A (2.4)	GPAM (2.2)
ENSG00000197561	ELANE PPI subnetwork	4.41e-06	<0.01	2.63e-06	<0.01	PPI_subnetwork	HP (8.7)	ITIH1 (4.6)	ITIH3 (4.4)	PLG (4.1)	AQP9 (4.0)	LIPC (3.7)	TIMD4 (3.5)	APOA5 (3.4)	ITIH4 (3.3)	ANGPTL3 (3.3)
REACTOME_SULFUR_AMINO_ACID_METABOLISM	REACTOME_SULFUR_AMINO_ACID_METABOLISM	0.03	<0.20	2.65e-06	<0.01	REACTOME	TAT (3.7)	SLC22A1 (3.6)	APOA5 (3.6)	PLG (3.6)	AKR1C4 (3.3)	ITIH4 (3.3)	GLYCTK (3.2)	APOC4 (3.1)	ITIH1 (2.8)	ANGPTL3 (2.6)
GO:0001890	placenta development	0.01	<0.20	2.78e-06	<0.01	gene_ontology	C1orf172 (2.9)	CBLC (2.8)	ENSG00000226645 (2.7)	FCRLB (2.6)	MARVELD3 (2.6)	EFNA1 (2.6)	OVOL1 (2.4)	C17orf58 (2.3)	LIPG (2.3)	ZNF23 (2.1)
ENSG00000163736	PPBP PPI subnetwork	0.000318	<0.01	3.06e-06	<0.01	PPI_subnetwork	ITIH4 (4.3)	DGAT2 (3.4)	PLG (3.3)	APOC4 (3.3)	ANGPTL3 (3.3)	HP (3.2)	KRTCAP2 (3.0)	TAT (2.8)	AKR1C4 (2.8)	AQP9 (2.8)
GO:0006631	fatty acid metabolic process	0.00633	<0.05	3.76e-06	<0.01	gene_ontology	ACAA2 (4.2)	HSD17B11 (3.6)	FADS2 (3.4)	FADS1 (3.3)	GPAM (3.0)	PCCB (3.0)	DGAT2 (3.0)	ABHD6 (3.0)	NKPD1 (3.0)	MOSC1 (2.7)
GO:0042803	protein homodimerization activity	2.07e-08	<0.01	4.15e-06	<0.01	gene_ontology	AKR1C3 (3.6)	HSD17B11 (3.5)	APOC1 (2.9)	SETD8 (2.7)	UVRAG (2.5)	DGAT2 (2.5)	C17orf58 (2.4)	SCARB1 (2.4)	APOB (2.4)	PPM1M (2.4)
