## Supplemental_Information for "PolarMorphism enables discovery of shared genetic variants across multiple traits from GWAS summary statistics": Table_S7.xlsx

### Sheet: Sheet1
Original gene set ID	Original gene set description.alltrait	Nominal P value.alltrait	False discovery rate.alltrait	Nominal P value.pairwise	False discovery rate.pairwise	source	Reconstituted gene set Z score gene 1	Reconstituted gene set Z score gene 2	Reconstituted gene set Z score gene 3	Reconstituted gene set Z score gene 4	Reconstituted gene set Z score gene 5	Reconstituted gene set Z score gene 6	Reconstituted gene set Z score gene 7	Reconstituted gene set Z score gene 8	Reconstituted gene set Z score gene 9	Reconstituted gene set Z score gene 10
REACTOME_PPARA_ACTIVATES_GENE_EXPRESSION	REACTOME_PPARA_ACTIVATES_GENE_EXPRESSION	2.84e-12	<0.01	1.06e-05	<0.01	REACTOME	FADS2 (5.3)	LDLR (5.3)	PPARG (4.9)	PNPLA3 (4.6)	POR (4.2)	APOB (4.2)	ACSS2 (4.1)	GPAM (4.0)	ADH4 (4.0)	ITIH1 (3.9)
REACTOME_REGULATION_OF_LIPID_METABOLISM_BY_PEROXISOME_PROLIFERATOR:ACTIVATED_RECEPTOR_ALPHA_PPARALPHA	REACTOME_REGULATION_OF_LIPID_METABOLISM_BY_PEROXISOME_PROLIFERATOR:ACTIVATED_RECEPTOR_ALPHA_PPARALPHA	1.19e-11	<0.01	1.36e-05	<0.01	REACTOME	LDLR (5.3)	FADS2 (5.2)	PPARG (4.7)	PNPLA3 (4.3)	POR (4.3)	ADH4 (4.1)	ACSS2 (3.9)	APOB (3.9)	GPAM (3.9)	SCARB1 (3.8)
REACTOME_METABOLISM_OF_LIPIDS_AND_LIPOPROTEINS	REACTOME_METABOLISM_OF_LIPIDS_AND_LIPOPROTEINS	1.62e-10	<0.01	3.86e-07	<0.01	REACTOME	HMGCR (8.2)	LDLR (8.0)	FADS2 (7.9)	FADS1 (7.8)	ACSS2 (7.6)	MMAB (7.1)	POR (6.7)	FDFT1 (6.6)	MVK (6.3)	PNPLA3 (6.2)
GO:0042598	vesicular fraction	1.93e-09	<0.01	4.52e-05	<0.01	gene_ontology	ABCB11 (6.2)	FADS2 (6.0)	HMGCR (5.7)	AKR1C4 (5.7)	CYP7A1 (5.6)	FADS1 (5.6)	FDFT1 (5.5)	SLC22A1 (5.5)	ADH4 (5.4)	ITIH1 (5.4)
GO:0048029	monosaccharide binding	2.12e-09	<0.01	1.86e-05	<0.01	gene_ontology	LPA (4.8)	PPP1R3B (4.4)	CARD9 (3.9)	SLC25A47 (3.7)	VKORC1 (3.6)	BCKDK (3.4)	PEMT (3.4)	PEPD (3.3)	DGAT2 (3.2)	CMTM7 (3.2)
REACTOME_FATTY_ACID_TRIACYLGLYCEROL_AND_KETONE_BODY_METABOLISM	REACTOME_FATTY_ACID_TRIACYLGLYCEROL_AND_KETONE_BODY_METABOLISM	2.68e-09	<0.01	3.93e-05	<0.01	REACTOME	PNPLA3 (7.2)	ACSS2 (6.9)	FADS2 (6.5)	GPAM (6.1)	PPARG (6.0)	DGAT2 (5.9)	LDLR (5.9)	FADS1 (5.8)	RETSAT (5.8)	PPARA (5.4)
GO:0005792	microsome	4.06e-09	<0.01	5.75e-05	<0.01	gene_ontology	ABCB11 (6.1)	FADS2 (6.1)	HMGCR (5.8)	CYP7A1 (5.7)	FADS1 (5.6)	FDFT1 (5.6)	AKR1C4 (5.6)	SLC22A1 (5.5)	ADH4 (5.5)	HGFAC (5.3)
ENSG00000126934	MAP2K2 PPI subnetwork	5.34e-09	<0.01	6.31e-05	<0.01	PPI_subnetwork	RAB8B (3.5)	UBE2R2 (3.2)	F2 (3.0)	OPA3 (3.0)	HPD (2.9)	CARM1 (2.9)	LIPC (2.9)	APOB (2.9)	FHOD1 (2.9)	DNM2 (2.9)
REACTOME_LIPOPROTEIN_METABOLISM	REACTOME_LIPOPROTEIN_METABOLISM	1.5e-08	<0.01	2e-05	<0.01	REACTOME	APOA1 (9.8)	APOB (9.4)	APOC3 (9.2)	MTTP (8.4)	F2 (8.2)	SLC2A2 (8.2)	APOC1 (8.1)	APOA4 (7.7)	ABCG5 (7.2)	APOH (7.1)
REACTOME_INNATE_IMMUNE_SYSTEM	REACTOME_INNATE_IMMUNE_SYSTEM	1.88e-08	<0.01	7.16e-05	<0.01	REACTOME	OASL (7.0)	PARP12 (5.7)	CTSS (4.8)	PARP10 (4.7)	CD14 (4.6)	PSMB10 (4.5)	FGD2 (4.2)	LY86 (4.2)	ADAR (4.2)	RELB (4.1)
GO:0042803	protein homodimerization activity	2.07e-08	<0.01	4.15e-06	<0.01	gene_ontology	AKR1C3 (3.6)	INHBE (3.5)	HSD17B11 (3.5)	FCGRT (3.4)	C19orf80 (3.4)	VLDLR (3.0)	PEMT (3.0)	APOC1 (2.9)	HPN (2.8)	SERPINA6 (2.8)
GO:0019200	carbohydrate kinase activity	2.37e-08	<0.01	0.00272	<0.20	gene_ontology	PPP1R3B (5.1)	P4HA2 (4.5)	INSIG2 (4.3)	TBL2 (4.2)	VEGFA (4.1)	ENSG00000253426 (3.9)	MPI (3.5)	BRE (3.5)	VLDLR (3.5)	EFHC1 (3.4)
ENSG00000135341	MAP3K7 PPI subnetwork	2.38e-08	<0.01	0.000121	<0.05	PPI_subnetwork	FOSL2 (3.5)	PARP10 (3.2)	SOCS3 (3.2)	TRAFD1 (3.1)	ZFAND2A (3.1)	FRK (3.1)	PARP12 (3.0)	MIR21 (2.9)	FHOD1 (2.9)	ZUFSP (2.8)
REACTOME_LIPID_DIGESTION_MOBILIZATION_AND_TRANSPORT	REACTOME_LIPID_DIGESTION_MOBILIZATION_AND_TRANSPORT	2.44e-08	<0.01	0.000192	<0.05	REACTOME	CTRL (10.6)	APOA4 (8.4)	APOA1 (8.1)	APOC3 (8.1)	APOB (7.7)	MTTP (7.6)	ABCG5 (7.3)	NPC1L1 (7.2)	SLC2A2 (7.2)	APOC1 (6.2)
ENSG00000107643	MAPK8 PPI subnetwork	2.76e-08	<0.01	0.01	<0.20	PPI_subnetwork	TRIB1 (6.2)	MAFF (5.9)	PMAIP1 (5.1)	FOSL2 (4.9)	SOCS3 (4.2)	PER1 (4.0)	MIR21 (4.0)	POLK (3.6)	SH2B3 (3.6)	SERTAD2 (3.4)
ENSG00000160691	SHC1 PPI subnetwork	3.4e-08	<0.01	0.00634	<0.20	PPI_subnetwork	CTSW (4.5)	SIPA1 (4.4)	CD19 (3.9)	FERMT3 (3.8)	LAT (3.7)	GMIP (3.7)	SLC44A2 (3.6)	ITK (3.5)	DEF6 (3.4)	NBEAL2 (3.3)
ENSG00000175387	SMAD2 PPI subnetwork	7.33e-08	<0.01	0.00172	<0.05	PPI_subnetwork	LDB1 (3.6)	ARID1A (3.2)	STAT5B (3.2)	KANK2 (3.1)	UBTF (3.1)	NUMB (3.1)	ATXN2 (3.0)	PDGFC (3.0)	BMPR2 (3.0)	EYA3 (3.0)
ENSG00000166949	SMAD3 PPI subnetwork	9.2e-08	<0.01	0.000159	<0.05	PPI_subnetwork	GATAD2A (4.2)	ARID1A (4.2)	IRF2BP2 (3.7)	IRF2BP1 (3.6)	NCOR2 (3.5)	TRIB1 (3.4)	SP2 (3.4)	PNRC1 (3.3)	UBTF (3.2)	AMBRA1 (3.2)
ENSG00000096968	JAK2 PPI subnetwork	1.33e-07	<0.01	0.0059	<0.20	PPI_subnetwork	STAT5B (4.5)	STAT3 (4.5)	IKZF1 (4.2)	DEF6 (4.0)	STAT5A (4.0)	NBEAL2 (3.9)	GMIP (3.7)	ITK (3.7)	FERMT3 (3.6)	SOCS1 (3.6)
GO:0055088	lipid homeostasis	1.44e-07	<0.01	0.000802	<0.05	gene_ontology	ENSG00000199488 (6.2)	ABCG8 (5.7)	GLYCTK (5.4)	APOA4 (5.3)	NPC1L1 (5.1)	ABCG5 (5.0)	TM6SF2 (4.4)	ADH6 (4.2)	ADH4 (4.2)	MTTP (4.0)
GO:0005925	focal adhesion	1.46e-07	<0.01	0.00612	<0.20	gene_ontology	TPM1 (6.1)	TAGLN (5.8)	VASP (4.5)	MICAL2 (4.4)	PLEKHG3 (4.3)	FAM46B (4.2)	PLEC (4.1)	MYO9B (4.1)	SAMD4A (4.1)	NUMB (4.0)
GO:0005924	cell-substrate adherens junction	1.95e-07	<0.01	0.00651	<0.20	gene_ontology	TPM1 (6.7)	TAGLN (6.0)	MICAL2 (4.4)	VASP (4.4)	SAMD4A (4.3)	PLEC (4.2)	PLN (4.0)	FAM46B (4.0)	PLEKHG3 (3.9)	ARHGAP1 (3.8)
ENSG00000141736	ERBB2 PPI subnetwork	1.99e-07	<0.01	0.05	>=0.20	PPI_subnetwork	BCL7C (3.6)	MET (3.5)	FNBP1L (3.4)	CAPN1 (3.3)	PLCB3 (3.3)	TGFBR2 (3.2)	ENSG00000182319 (3.0)	PRKCA (2.9)	NBEAL2 (2.9)	SDC1 (2.9)
REACTOME_CHYLOMICRON:MEDIATED_LIPID_TRANSPORT	REACTOME_CHYLOMICRON:MEDIATED_LIPID_TRANSPORT	2.06e-07	<0.01	0.000198	<0.05	REACTOME	APOC3 (11.7)	APOA1 (11.6)	APOB (11.5)	APOA4 (10.2)	MTTP (9.7)	F2 (8.6)	SLC2A2 (8.4)	NPC1L1 (8.0)	ABCG5 (8.0)	APOH (7.7)
ENSG00000110395	CBL PPI subnetwork	2.24e-07	<0.01	0.03	>=0.20	PPI_subnetwork	LAT (4.4)	FERMT3 (4.1)	GMIP (3.9)	BLK (3.9)	SIPA1 (3.9)	SH2B3 (3.6)	STAT5A (3.5)	NBEAL2 (3.5)	DEF6 (3.4)	WDFY4 (3.4)
GO:0002020	protease binding	2.32e-07	<0.01	1.24e-05	<0.01	gene_ontology	F2 (3.9)	IL1RN (3.8)	NID1 (3.5)	HNF1A (3.2)	APOB (3.1)	MAFF (3.1)	MTTP (3.1)	NFKB2 (3.1)	ITIH3 (3.1)	CSF1 (3.1)
GO:0019318	hexose metabolic process	2.39e-07	<0.01	0.00136	<0.05	gene_ontology	PPP1R3B (4.8)	BCKDK (4.2)	TRPT1 (4.2)	MPI (4.1)	INSIG2 (3.7)	FAM13A (3.6)	VEGFB (3.5)	FER1L4 (3.3)	ENSG00000247595 (3.1)	VLDLR (3.0)
GO:0002684	positive regulation of immune system process	2.45e-07	<0.01	0.00764	<0.20	gene_ontology	TIMD4 (4.1)	FGD2 (3.7)	BLK (3.7)	BANK1 (3.6)	WDFY4 (3.5)	RASSF5 (3.4)	TRAC (3.4)	LY86 (3.2)	SKAP1 (3.1)	AKNA (3.1)
GO:0034637	cellular carbohydrate biosynthetic process	2.77e-07	<0.01	2.93e-05	<0.01	gene_ontology	BCKDK (4.2)	TRPT1 (3.9)	PPP1R3B (3.7)	MPI (3.5)	DYM (3.5)	INSIG2 (3.2)	LPA (3.2)	ACSS2 (3.0)	SLC25A35 (3.0)	C19orf80 (2.9)
GO:0010876	lipid localization	2.8e-07	<0.01	6.7e-06	<0.01	gene_ontology	CTRL (4.4)	APOA4 (4.0)	ABCG8 (3.8)	TM6SF2 (3.7)	GLYCTK (3.6)	NR0B2 (3.5)	SLC46A1 (3.5)	ABCG5 (3.5)	SLC25A47 (3.4)	PEMT (3.3)
GO:0044419	interspecies interaction between organisms	2.89e-07	<0.01	0.00446	<0.20	gene_ontology	PARP12 (3.7)	FNBP4 (3.4)	NCOA5 (3.4)	NLRC5 (3.4)	PARP10 (3.3)	ADAR (3.2)	OASL (3.0)	MUS81 (2.9)	CELF1 (2.9)	C3orf75 (2.8)
ENSG00000175354	PTPN2 PPI subnetwork	3.1e-07	<0.01	2.84e-05	<0.01	PPI_subnetwork	STAT3 (4.8)	STAT5B (4.4)	ADAR (3.9)	STAT5A (3.7)	NID1 (3.4)	PARP10 (3.1)	NOTCH1 (2.9)	MIR21 (2.9)	NPEPPS (2.9)	JOSD1 (2.9)
ENSG00000111679	PTPN6 PPI subnetwork	3.25e-07	<0.01	0.00701	<0.20	PPI_subnetwork	CD19 (6.6)	BLK (5.7)	SPI1 (5.1)	WDFY4 (4.8)	ITK (4.4)	LILRB2 (4.4)	LAT (4.3)	CTSW (4.2)	TRAC (4.1)	STAT5A (4.0)
GO:0019216	regulation of lipid metabolic process	3.27e-07	<0.01	3.57e-05	<0.01	gene_ontology	ELOVL3 (4.2)	MLXIPL (4.1)	GPAM (3.9)	DGAT2 (3.8)	C19orf80 (3.7)	SCARB1 (3.6)	PNPLA3 (3.5)	PPARG (3.2)	ORMDL3 (3.2)	ABCA8 (3.2)
GO:0034358	plasma lipoprotein particle	3.47e-07	<0.01	0.000471	<0.05	gene_ontology	F2 (10.1)	APOC1 (9.3)	ITIH3 (9.0)	APOA1 (8.9)	ITIH1 (8.3)	APOA5 (8.2)	APOH (7.9)	PLG (7.8)	ITIH4 (7.7)	APOC3 (7.7)
GO:0032994	protein-lipid complex	3.47e-07	<0.01	0.000471	<0.05	gene_ontology	F2 (10.1)	APOC1 (9.3)	ITIH3 (9.0)	APOA1 (8.9)	ITIH1 (8.3)	APOA5 (8.2)	APOH (7.9)	PLG (7.8)	ITIH4 (7.7)	APOC3 (7.7)
ENSG00000163586	FABP1 PPI subnetwork	4.32e-07	<0.01	0.00273	<0.20	PPI_subnetwork	APOH (7.2)	PAH (6.5)	HPD (6.3)	F2 (6.2)	PLG (5.8)	LIPC (5.6)	ANGPTL3 (5.5)	APOA5 (5.5)	APOB (5.3)	SERPINA6 (5.2)
GO:0005996	monosaccharide metabolic process	4.62e-07	<0.01	0.00129	<0.05	gene_ontology	PPP1R3B (4.7)	BCKDK (4.0)	MPI (3.9)	FAM13A (3.8)	TRPT1 (3.7)	VEGFB (3.5)	FER1L4 (3.4)	INSIG2 (3.3)	MT1P3 (3.0)	VLDLR (2.9)
KEGG_PPAR_SIGNALING_PATHWAY	KEGG_PPAR_SIGNALING_PATHWAY	4.66e-07	<0.01	0.0018	<0.05	KEGG	PPARG (7.4)	LPL (7.1)	RETSAT (7.0)	DGAT2 (6.7)	MOSC1 (5.8)	TIMP4 (5.7)	MLXIPL (5.6)	APOC1 (5.1)	APOA5 (5.0)	ENSG00000199488 (4.9)
REACTOME_RESPONSE_TO_ELEVATED_PLATELET_CYTOSOLIC_CA2	REACTOME_RESPONSE_TO_ELEVATED_PLATELET_CYTOSOLIC_CA2	4.74e-07	<0.01	0.00282	<0.20	REACTOME	APOH (5.7)	F2 (5.5)	HP (5.3)	ANGPTL3 (5.3)	ITIH4 (5.0)	PAH (5.0)	ITIH1 (4.9)	ITIH3 (4.9)	TMEM40 (4.8)	PLG (4.6)
ENSG00000080824	HSP90AA1 PPI subnetwork	5.3e-07	<0.01	0.00861	<0.20	PPI_subnetwork	STIP1 (5.1)	RAC1 (4.1)	BCL3 (3.4)	RAB11B (3.4)	C7orf70 (3.2)	RELB (3.2)	SUMO3 (3.1)	CFL1 (3.0)	SDCBP (2.9)	CAPN1 (2.9)
ENSG00000146674	IGFBP3 PPI subnetwork	6.86e-07	<0.01	0.000542	<0.05	PPI_subnetwork	FN1 (4.6)	DIRC3 (4.4)	APOA5 (4.0)	ENSG00000243818 (4.0)	LPA (4.0)	HP (3.9)	CYP7A1 (3.9)	CTSK (3.8)	ITIH1 (3.7)	SLC22A1 (3.7)
GO:0005537	mannose binding	7.18e-07	<0.01	0.000482	<0.05	gene_ontology	LPA (6.1)	SLC25A47 (5.8)	CETP (4.8)	IGFALS (4.6)	TIMD4 (4.4)	APOA5 (4.3)	SLC22A1 (4.1)	LCAT (3.9)	ABCB11 (3.8)	INHBC (3.8)
ENSG00000100448	CTSG PPI subnetwork	7.5e-07	<0.01	0.000166	<0.05	PPI_subnetwork	HP (6.7)	TMEM40 (5.6)	TIMD4 (5.1)	CETP (4.8)	LIPC (4.7)	SERPINA6 (4.6)	ITIH3 (4.6)	ITIH1 (4.5)	APOH (4.5)	F2 (4.4)
GO:0018904	organic ether metabolic process	8.25e-07	<0.01	0.000279	<0.05	gene_ontology	ELOVL3 (5.1)	DGAT2 (4.9)	PNPLA3 (4.8)	PPARG (4.5)	GPAM (4.5)	ACSS2 (4.3)	MOSC1 (4.3)	MLXIPL (4.3)	FDFT1 (3.7)	FADS1 (3.7)
ENSG00000165025	SYK PPI subnetwork	8.34e-07	<0.01	0.09	>=0.20	PPI_subnetwork	CD19 (6.5)	WDFY4 (6.2)	FERMT3 (6.1)	BLK (6.0)	SPI1 (5.4)	GMIP (5.3)	BANK1 (5.2)	MYO1F (5.0)	LY86 (4.6)	LILRB2 (4.4)
ENSG00000141646	SMAD4 PPI subnetwork	8.76e-07	<0.01	0.00229	<0.20	PPI_subnetwork	KANK2 (3.3)	CCDC117 (3.2)	ATXN2 (3.1)	CSNK1G3 (3.1)	AMFR (3.0)	ARID1A (2.9)	FOSL2 (2.9)	AMBRA1 (2.9)	GATAD2A (2.8)	HMGXB4 (2.8)
REACTOME_GAMMA:CARBOXYLATION_TRANSPORT_AND_AMINO:TERMINAL_CLEAVAGE_OF_PROTEINS	REACTOME_GAMMA:CARBOXYLATION_TRANSPORT_AND_AMINO:TERMINAL_CLEAVAGE_OF_PROTEINS	9.42e-07	<0.01	0.000107	<0.05	REACTOME	ITIH1 (7.4)	CPN1 (7.2)	PLG (7.1)	LIPC (6.9)	APOA5 (6.3)	APOC4 (6.3)	ANGPTL3 (6.2)	APOH (6.0)	C19orf80 (5.9)	TAT (5.9)
GO:0030055	cell-substrate junction	9.55e-07	<0.01	0.01	<0.20	gene_ontology	TPM1 (6.5)	TAGLN (5.9)	PLEC (4.6)	VASP (4.4)	MICAL2 (4.3)	FAM46B (4.2)	PLEKHG3 (4.1)	SAMD4A (4.1)	PLN (3.9)	ARHGAP1 (3.8)
ENSG00000170365	SMAD1 PPI subnetwork	1.06e-06	<0.01	0.07	>=0.20	PPI_subnetwork	FBXL20 (4.1)	ZNRF3 (3.9)	ARID1A (3.8)	SETD1B (3.6)	C18orf1 (3.5)	BMPR2 (3.4)	CDK12 (3.3)	AMBRA1 (3.2)	ZNF507 (3.2)	TRIP6 (3.2)
REACTOME_HEMOSTASIS	REACTOME_HEMOSTASIS	1.19e-06	<0.01	0.02	>=0.20	REACTOME	FERMT3 (5.4)	TBXAS1 (4.5)	TMEM40 (4.3)	UBASH3B (4.1)	SPI1 (4.0)	VASP (4.0)	MYO1F (3.9)	PRKAR2B (3.8)	SLC6A4 (3.6)	MARCH2 (3.5)
ENSG00000198911	SREBF2 PPI subnetwork	1.23e-06	<0.01	0.000922	<0.05	PPI_subnetwork	LDLR (7.7)	HMGCR (7.3)	MMAB (6.2)	FDFT1 (5.8)	MVK (5.6)	FADS2 (5.5)	FADS1 (5.0)	TMEM97 (4.9)	UBE2L3 (4.6)	CDK12 (4.4)
REACTOME_PLATELET_DEGRANULATION	REACTOME_PLATELET_DEGRANULATION	1.35e-06	<0.01	0.0015	<0.05	REACTOME	APOH (5.9)	F2 (5.6)	HP (5.6)	ANGPTL3 (5.4)	PAH (5.1)	ITIH4 (5.0)	TMEM40 (5.0)	ITIH1 (5.0)	ITIH3 (5.0)	LIPC (4.7)
KEGG_COMPLEMENT_AND_COAGULATION_CASCADES	KEGG_COMPLEMENT_AND_COAGULATION_CASCADES	1.36e-06	<0.01	0.000102	<0.05	KEGG	ITIH1 (9.9)	ITIH3 (9.2)	PLG (9.0)	F2 (8.8)	ANGPTL3 (8.7)	ITIH4 (8.6)	APOC4 (8.3)	APOH (8.2)	HP (8.0)	APOA5 (7.7)
GO:0002252	immune effector process	1.51e-06	<0.01	0.01	<0.20	gene_ontology	PROX2 (4.1)	FGD2 (3.7)	PARP10 (3.2)	WDFY4 (3.1)	LY86 (3.1)	IKZF3 (3.1)	LPA (3.1)	CTSW (3.1)	SPI1 (3.0)	SPIC (3.0)
ENSG00000121966	CXCR4 PPI subnetwork	1.55e-06	<0.01	0.03	>=0.20	PPI_subnetwork	PGS1 (4.6)	STAT3 (4.6)	BCL3 (4.5)	IKZF1 (4.4)	STAT5A (4.3)	GFI1 (4.2)	MYO1F (3.7)	AFF1 (3.6)	FERMT3 (3.6)	PARP10 (3.6)
ENSG00000160282	FTCD PPI subnetwork	1.58e-06	<0.01	0.01	<0.20	PPI_subnetwork	SGTA (4.3)	UBE3B (3.9)	BHMT (3.8)	HPD (3.6)	DMGDH (3.4)	VEGFA (3.4)	CLPTM1 (3.4)	SARS (3.3)	PLG (3.3)	PSMD3 (3.2)
ENSG00000186111	PIP5K1C PPI subnetwork	1.74e-06	<0.01	0.02	>=0.20	PPI_subnetwork	TPM1 (5.2)	TAGLN (4.6)	CFL1 (4.1)	CITED2 (4.1)	EML2 (3.8)	VASP (3.7)	DLST (3.6)	GNAI2 (3.5)	MYO1E (3.4)	PLEC (3.1)
GO:0031983	vesicle lumen	1.76e-06	<0.01	0.000318	<0.05	gene_ontology	APOH (7.3)	F2 (7.1)	ANGPTL3 (6.5)	PAH (6.5)	SERPINA6 (6.1)	APOA1 (6.0)	ITIH1 (6.0)	ITIH3 (6.0)	HP (5.9)	ITIH4 (5.9)
GO:0006639	acylglycerol metabolic process	1.79e-06	<0.01	0.000991	<0.05	gene_ontology	PNPLA3 (5.9)	ELOVL3 (5.5)	DGAT2 (5.2)	MLXIPL (5.0)	GPAM (4.8)	ACSS2 (4.7)	MOSC1 (4.4)	PPARG (4.3)	HCAR1 (4.2)	NPC1L1 (4.1)
GO:0005506	iron ion binding	1.84e-06	<0.01	4.36e-06	<0.01	gene_ontology	SLC22A1 (5.6)	AQP9 (5.6)	AKR1C4 (5.4)	ALAS1 (5.3)	HP (5.1)	ADH4 (5.1)	CYP7A1 (5.0)	ENSG00000243818 (5.0)	LPA (4.8)	TAT (4.8)
ENSG00000180210	F2 PPI subnetwork	1.85e-06	<0.01	0.000108	<0.05	PPI_subnetwork	APOH (8.4)	F2 (8.4)	ITIH3 (8.1)	ITIH1 (7.9)	PLG (7.9)	ANGPTL3 (7.7)	LIPC (7.5)	PAH (7.2)	ITIH4 (6.9)	HPD (6.6)
ENSG00000173757	STAT5B PPI subnetwork	1.9e-06	<0.01	0.0018	<0.05	PPI_subnetwork	STAT5B (5.3)	SOCS1 (5.1)	STAT5A (5.0)	MAP3K1 (4.7)	STAT3 (4.7)	ARNT (4.5)	SP4 (4.5)	IKZF1 (4.4)	ITK (4.3)	ADAR (4.2)
ENSG00000141968	VAV1 PPI subnetwork	1.92e-06	<0.01	0.08	>=0.20	PPI_subnetwork	FERMT3 (5.4)	ITK (4.9)	LAT (4.9)	IKZF1 (4.6)	DEF6 (4.4)	CTSW (4.3)	MYO1F (4.1)	PTPN22 (3.8)	WDFY4 (3.7)	TBXAS1 (3.7)
GO:0006638	neutral lipid metabolic process	1.93e-06	<0.01	0.00116	<0.05	gene_ontology	PNPLA3 (6.0)	ELOVL3 (5.5)	DGAT2 (5.2)	MLXIPL (5.0)	GPAM (4.7)	ACSS2 (4.7)	MOSC1 (4.5)	PPARG (4.2)	HCAR1 (4.1)	NPC1L1 (4.1)
GO:0006641	triglyceride metabolic process	1.96e-06	<0.01	0.00173	<0.05	gene_ontology	PNPLA3 (5.9)	MLXIPL (5.1)	ELOVL3 (5.1)	DGAT2 (5.1)	GPAM (4.9)	ACSS2 (4.8)	MOSC1 (4.3)	NPC1L1 (4.3)	HCAR1 (4.2)	MMAB (4.2)
GO:0050776	regulation of immune response	2.1e-06	<0.01	0.00453	<0.20	gene_ontology	FGD2 (3.9)	CTSW (3.9)	AKNA (3.7)	NLRC5 (3.7)	LY86 (3.6)	ZNF683 (3.5)	TIMD4 (3.5)	IKZF3 (3.4)	BANK1 (3.2)	PTPN22 (3.2)
ENSG00000167004	PDIA3 PPI subnetwork	2.21e-06	<0.01	0.03	>=0.20	PPI_subnetwork	NLRC5 (6.0)	SDF2L1 (4.4)	TGOLN2 (4.1)	COL4A2 (3.9)	IGF2R (3.9)	VEGFA (3.9)	WARS (3.7)	TRAM2 (3.6)	MET (3.5)	LINC00208 (3.5)
GO:0016705	oxidoreductase activity, acting on paired donors, with incorporation or reduction of molecular oxygen	2.22e-06	<0.01	0.000161	<0.05	gene_ontology	SLC22A1 (6.4)	LPA (6.1)	ENSG00000243818 (6.1)	BHMT (6.0)	ADH4 (5.8)	AKR1C4 (5.7)	CYP7A1 (5.3)	DMGDH (5.1)	ABCB11 (4.9)	FADS2 (4.7)
ENSG00000081237	PTPRC PPI subnetwork	2.22e-06	<0.01	0.00516	<0.20	PPI_subnetwork	LAT (7.4)	TRAC (6.6)	CTSW (6.3)	ITK (6.2)	SKAP1 (5.6)	PTPN22 (5.4)	CD19 (5.0)	BLK (4.7)	DEF6 (4.4)	IKZF1 (4.2)
GO:0031347	regulation of defense response	2.24e-06	<0.01	0.02	>=0.20	gene_ontology	PARP10 (3.4)	OASL (3.1)	ENSG00000255084 (3.0)	P2RX7 (3.0)	LACTB (2.9)	RAB8B (2.9)	HEATR4 (2.9)	ENSG00000228044 (2.9)	SNX10 (2.8)	ZUFSP (2.8)
GO:0034364	high-density lipoprotein particle	2.33e-06	<0.01	0.000214	<0.05	gene_ontology	F2 (10.7)	APOA5 (9.3)	ITIH3 (9.3)	ITIH1 (9.1)	PLG (8.8)	APOA1 (8.7)	LIPC (8.6)	APOC4 (8.5)	SLC25A47 (8.4)	APOB (8.3)
GO:0006006	glucose metabolic process	2.42e-06	<0.01	0.00219	<0.20	gene_ontology	PPP1R3B (5.0)	MPI (4.1)	TRPT1 (4.0)	FAM13A (3.9)	INSIG2 (3.9)	ENSG00000247595 (3.8)	BCKDK (3.6)	C17orf105 (3.5)	VEGFB (3.4)	VEGFA (3.3)
GO:0071813	lipoprotein particle binding	2.45e-06	<0.01	0.000828	<0.05	gene_ontology	APOC1 (6.9)	APOB (6.5)	F2 (6.2)	APOC3 (6.1)	CPN1 (6.0)	ITIH1 (5.8)	APOH (5.6)	SERPINA6 (5.5)	ITIH3 (5.5)	SLC25A47 (5.2)
GO:0071814	protein-lipid complex binding	2.45e-06	<0.01	0.000828	<0.05	gene_ontology	APOC1 (6.9)	APOB (6.5)	F2 (6.2)	APOC3 (6.1)	CPN1 (6.0)	ITIH1 (5.8)	APOH (5.6)	SERPINA6 (5.5)	ITIH3 (5.5)	SLC25A47 (5.2)
ENSG00000157077	ZFYVE9 PPI subnetwork	2.77e-06	<0.01	0.06	>=0.20	PPI_subnetwork	PDGFC (3.4)	ZNF335 (3.3)	PTPN11 (3.2)	UBE3B (3.1)	PCNXL3 (3.1)	PLEKHG4 (3.0)	FOSL2 (2.9)	UBAP2L (2.9)	RABEP2 (2.8)	PUM2 (2.7)
GO:0001530	lipopolysaccharide binding	2.83e-06	<0.01	0.000725	<0.05	gene_ontology	LILRB2 (5.1)	CTSS (4.3)	TBXAS1 (4.2)	HP (3.9)	MAFB (3.7)	SNX10 (3.6)	LY96 (3.4)	AQP9 (3.3)	LILRB5 (3.2)	POR (3.2)
ENSG00000166888	STAT6 PPI subnetwork	2.97e-06	<0.01	0.00148	<0.05	PPI_subnetwork	STAT3 (6.1)	RELB (5.6)	NFKB2 (5.6)	BCL3 (5.3)	SOCS1 (4.6)	STAT5A (4.1)	PARP10 (4.0)	PNRC1 (3.9)	ADAR (3.7)	CMTM6 (3.6)
ENSG00000112658	SRF PPI subnetwork	3.35e-06	<0.01	0.07	>=0.20	PPI_subnetwork	RAPSN (4.0)	SH2B3 (3.7)	VASP (3.7)	PITX3 (3.6)	MLXIP (3.4)	RUNX1 (3.2)	NOTCH1 (3.1)	CLIC1P1 (3.1)	UBTF (2.9)	PLN (2.9)
ENSG00000149177	PTPRJ PPI subnetwork	3.73e-06	<0.01	0.000123	<0.05	PPI_subnetwork	PDGFC (3.3)	HAVCR1 (3.3)	NR1H3 (3.2)	CTSW (3.1)	ENSG00000226648 (3.0)	L3MBTL3 (3.0)	DAGLA (2.9)	LPIN3 (2.8)	ENSG00000226009 (2.8)	AHR (2.8)
ENSG00000198646	NCOA6 PPI subnetwork	3.8e-06	<0.01	0.00508	<0.20	PPI_subnetwork	PGAP3 (4.5)	PCIF1 (4.3)	NFIC (4.0)	CDK12 (3.9)	SETD1B (3.7)	NCOA5 (3.7)	ERBB2 (3.6)	MED1 (3.6)	PLEC (3.5)	GRB7 (3.5)
ENSG00000185338	SOCS1 PPI subnetwork	3.87e-06	<0.01	0.01	<0.20	PPI_subnetwork	GMIP (3.7)	ANKRD55 (3.6)	STAT3 (3.5)	LAT (3.5)	SIPA1 (3.5)	MYO1F (3.4)	BCL3 (3.3)	CARD9 (3.3)	ITK (3.2)	HLX (3.2)
ENSG00000162409	PRKAA2 PPI subnetwork	4.04e-06	<0.01	0.02	<0.20	PPI_subnetwork	SLC7A9 (3.6)	STAT5B (3.6)	SLC12A3 (3.4)	MLXIPL (3.3)	UBE3B (3.2)	SLC22A2 (3.2)	DMGDH (3.1)	ACSS2 (3.1)	BRAP (3.0)	CEBPG (3.0)
GO:0048534	hemopoietic or lymphoid organ development	4.05e-06	<0.01	0.07	>=0.20	gene_ontology	BLK (3.7)	RHCE (3.5)	SLC25A37 (3.4)	CXCR4 (3.4)	RHD (3.4)	DEF6 (3.3)	WDFY4 (3.2)	IKZF1 (3.2)	SERTAD2 (3.0)	CD19 (3.0)
GO:0060205	cytoplasmic membrane-bounded vesicle lumen	4.09e-06	<0.01	0.000535	<0.05	gene_ontology	APOH (6.7)	ANGPTL3 (6.7)	F2 (6.5)	PAH (6.3)	ITIH1 (5.9)	HP (5.8)	ITIH4 (5.8)	ITIH3 (5.7)	PLG (5.7)	SERPINA6 (5.6)
