## Supplemental_Information for "PolarMorphism enables discovery of shared genetic variants across multiple traits from GWAS summary statistics": Table_S8.xlsx

### Sheet: single_domain_snps
domain name	n.single.domain	total	percentage
cardiac traits	7	834	0.00839329
stroke	13	813	0.0159902
anthropomorphic	88	4817	0.0182686
cardiovascular	70	3644	0.0192097
neurodegenerative disease	17	368	0.0461957
cancers	42	793	0.0529634
immune	19	262	0.0725191
smoking	6	81	0.0740741
lipids	1702	12441	0.136806
pressures	2950	17298	0.17054
psychiatric / psychological	1054	4707	0.223922
